# Bacterial Lytic Polysaccharide Monooxygenases negatively affect insect larvae growth

**DOI:** 10.1101/2024.12.10.627774

**Authors:** Jakub Baranek, Filip Wojtkowiak, Kinga Belińska, Paulina Wojtkowiak, Andrzej Zielezinski

## Abstract

**BACKGROUND:** Lytic Polysaccharide Monooxygenases (LPMOs) are recently discovered redox enzymes broadly distributed across various taxa, including bacteria, fungi, and viruses. LPMO proteins can oxidatively cleave the glycosidic chains found in carbohydrate polymers, allowing efficient decomposition of recalcitrant polysaccharides such as chitin or cellulose. While LPMOs have primarily been studied for their role in biomass conversion, other biological roles of these enzymes are not well understood.

**RESULTS:** Here, we assess the influence of four different LMPOs, derived from *Bacillus thuringiensis* and *Serratia marcescens* bacteria, on *Spodoptera exigua* larvae. The tested proteins administered *per os* resulted in significant growth impairment, with the mean body weight of the treated larvae being lower than the control group by 30-69 percentage points, depending on the specific LPMO.

**CONCLUSION:** This work indicates that LPMO enzymes are capable of insect larvae development inhibition and thus may play an important role in insect pathogenesis caused by bacteria. Moreover, the results obtained in this study are an early sign of the potential use of LPMOs in future pest management strategies.
