## Supplementary file 2 for "Bacterial Lytic Polysaccharide Monooxygenases negatively affect insect larvae growth"

### Sheet: Info
Supplementary file 2
Bacillus thuringiensis and Serratia marcescens Lytic Polysaccharide Monooxygenases exert negative effects on Spodoptera exigua larvae
Jakub Baranek1*, Filip Wojtkowiak1, Kinga Belińska1, Paulina Wojtkowiak1, Andrzej Zielezinski2
1Department of Microbiology, Faculty of Biology, Adam Mickiewicz University in Poznań, Uniwersytetu Poznańskiego 6, 61-614, Poznań, Poland
2Department of Computational Biology, Faculty of Biology, Adam Mickiewicz University in Poznań, Uniwersytetu Poznańskiego 6, 61-614, Poznań, Poland
*Corresponding author: J. Baranek; jakbar@amu.edu.pl; +48 61 829 59 36

### Sheet: Table
Supplementary table 1. All-versus-all pairwise sequence identity (%) of LPMO proteins. Sequence identity was calculated based on global alignment of full-length amino acid sequence of LPMO proteins.
BtLPMO10_50	100
BcLPMO10A	98.2	100
BtLPMO10A	93.6	93.8	100
BtCbp50	93	93.4	94.9	100
LmLPMO	41.1	40.9	41.5	40.8	100
BlAA10A	30.7	28.6	29.1	28.9	19.5	100
BaChbB	27	26.7	26.5	26.3	18.9	47.4	100
LlCBP33A	24.8	24.8	24.4	24.8	19.8	43.4	56.7	100
EfCBM33A	19.4	19.9	19.9	19.4	19	35.8	40.2	41.8	100
SmLPMO10_21	22.4	22.4	22.7	22.9	19.4	43.2	44.7	42	45.8	100
SmCBP21	22.4	22.4	22.6	22.8	19.1	42.8	44.7	42	44.1	99.5	100
SpCBP21	23.3	23.3	23.4	23.6	18.9	43.2	45.2	41.1	42.4	92.9	92.9	100
BtLPMO10_24	26.7	26.4	25.8	26	22	39.1	43.5	42.9	37.9	51.1	51.6	50.2	100
BtCBP24	26.2	25.9	26	25.2	21.4	39.8	44	42.1	37	50.7	51.1	49.8	93.2	100
PaCbpE	28	27.8	27.8	25.9	26.3	18.6	16.8	16.3	17.3	19.2	19.3	18.7	19.7	19.3	100
SmLPMO10_52	28.2	24	28.8	27.8	27.7	16.5	17.6	14.6	17.5	18.2	18.6	17.4	19.3	19.3	38.4	100
SpCbp50	22.5	23.1	23.5	22.6	28.5	18.3	17.3	18.1	16.7	21.7	21.7	21.3	20.2	20.2	35.5	57	100
VcGbpA	26.9	27.1	27.8	27.9	26.5	16.4	18.7	16	16.6	18.6	19.3	18.6	20.4	20.8	38.9	41.8	40.9	100
PaCbpD	19	19	20.4	19.8	19.4	15	16.3	16.1	15.9	16.7	16.7	16.6	17.7	18.1	26	27.4	26.5	24.5	100
	BtLPMO10_50	BcLPMO10A	BtLPMO10A	BtCbp50	LmLPMO	BlAA10A	BaChbB	LlCBP33A	EfCBM33A	SmLPMO10_21	SmCBP21	SpCBP21	BtLPMO10_24	BtCBP24	PaCbpE	SmLPMO10_52	SpCbp50	VcGbpA	PaCbpD
